# Genome reannotation and effector candidate identification in *Meloidogyne chitwoodi* through gland-specific transcriptome analysis

**DOI:** 10.1101/2025.03.27.645669

**Authors:** Marcella Teixeira, Itsuhiro Ko, Sapinder Bali, Paulo Vieira, Thomas R. Maier, Thomas J. Baum, Cynthia Gleason

**Author notes:** Simplot Plant Sciences, J. R. Simplot company, Boise, ID United States of America. Equal contribution (Marcella Teixeira, Itsuhiro Ko, Sapinder Bali).

## Abstract

The root-knot nematode (RKN) *Meloidogyne chitwoodi* is a threat for potato production in the western United States, negatively impacting potato yield and product value*. Meloidogyne chitwoodi* produce proteins, called effectors, in their esophageal glands that are secreted during parasitism and play integral roles in plant-nematode interactions. Because the esophageal glands are the main effector secretory organ, we performed juvenile gland isolation and gland transcriptome analysis. The data allowed us to improve the *M. chitwoodi* genome annotation. Additionally, the gland-specific transcriptome data gave us an enrichment of gland-localized genes, which was validated by *in situ* hybridization. The gland transcriptome analysis led to the identification of 111 effector candidates. One of the effectors, Mc15g003960, which was highly expressed in the pre-parasitic J2 gland tissue, was further characterized. Expression of Mc15g003960 in Arabidopsis resulted in increased galling by *M. chitwoodi*. However, the ectopic expression of Mc15g003960 in planta did not suppress defense-related callose deposition, suggesting that this effector might be involved in processes other than interfering with plant basal defense responses. Our data shows that using the gland transcriptome, good quality genome annotation and stringent criteria, we can increase the efficiency of effector identification, which can be used to develop more sustainable management tools.

**Authors summary:** The root-knot nematode *Meloidogyne chitwoodi* is a major problem for potato farmers in the western U.S., reducing crop yield and quality. These nematodes produce special proteins, called effectors, in their esophageal glands, which help them infect plants. Since these glands are the main source of effectors, we isolated them from juvenile nematodes and analyzed their gene expression. This helped us improve the nematode’s genome map and identify genes specific to the glands. From this study, we found 111 potential effector genes. One of them, *Mc15g003960*, was highly active before the nematode started feeding. When we introduced this gene into *Arabidopsis* plants, the nematodes caused more damage, but it didn’t seem to weaken the plant’s basic defense system. This suggests *Mc15g003960* is not suppressing plant defenses and has a different role in helping the nematode with successful infection. Overall, our approach helped us identify key effectors more efficiently, which could lead to better ways to manage nematode infestations in the future.
