## Supplementary material for "Genome reannotation and effector candidate identification in *Meloidogyne chitwoodi* through gland-specific transcriptome analysis": Supplement files.xlsx

### Sheet: Supp. Table 1
Summary of Gland transcriptome sequencing and alignment data.
				Illumina ShortRead
				M. chitwoodi Gland _rep1		M. chitwoodi Gland _rep2		M. chitwoodi Gland _rep3
				Read1	Read2	Read1	Read2	Read1	Read2
		Total read		14343519	29020983	2958040	20520152	7656803	10563111
		Mapped read		1554624	3856531	904090	6813370	704640	1053410
		Percentage of aligned read		0.11	0.13	0.31	0.33	0.09	0.1
		Average length (bp)		150	150	150	150	150	150

### Sheet: Supp. Table 2
Gland transcripts with SP and no TM domain
Gene_id
M.chit.v1a1.Mc1_scaffold1.g000060
M.chit.v1a1.Mc1_scaffold1.g000370
M.chit.v1a1.Mc1_scaffold1.g000620
M.chit.v1a1.Mc1_scaffold1.g000780
M.chit.v1a1.Mc1_scaffold1.g001280
M.chit.v1a1.Mc1_scaffold1.g001400
M.chit.v1a1.Mc1_scaffold1.g001790
M.chit.v1a1.Mc1_scaffold1.g002720
M.chit.v1a1.Mc1_scaffold1.g002860
M.chit.v1a1.Mc1_scaffold1.g002990
M.chit.v1a1.Mc1_scaffold1.g003100
M.chit.v1a1.Mc1_scaffold1.g003390
M.chit.v1a1.Mc1_scaffold1.g003690
M.chit.v1a1.Mc1_scaffold1.g003880
M.chit.v1a1.Mc1_scaffold1.g005680
M.chit.v1a1.Mc1_scaffold1.g006580
M.chit.v1a1.Mc1_scaffold1.g006680
M.chit.v1a1.Mc1_scaffold1.g006730
M.chit.v1a1.Mc1_scaffold1.g006770
M.chit.v1a1.Mc1_scaffold1.g007140
M.chit.v1a1.Mc1_scaffold1.g007730
M.chit.v1a1.Mc1_scaffold1.g007750
M.chit.v1a1.Mc1_scaffold10.g000040
M.chit.v1a1.Mc1_scaffold10.g000130
M.chit.v1a1.Mc1_scaffold10.g000350
M.chit.v1a1.Mc1_scaffold10.g000360
M.chit.v1a1.Mc1_scaffold10.g000370
M.chit.v1a1.Mc1_scaffold10.g000390
M.chit.v1a1.Mc1_scaffold10.g001050
M.chit.v1a1.Mc1_scaffold10.g002670
M.chit.v1a1.Mc1_scaffold10.g003240
M.chit.v1a1.Mc1_scaffold10.g004380
M.chit.v1a1.Mc1_scaffold10.g005110
M.chit.v1a1.Mc1_scaffold10.g005450
M.chit.v1a1.Mc1_scaffold10.g005530
M.chit.v1a1.Mc1_scaffold10.g005810
M.chit.v1a1.Mc1_scaffold10.g006200
M.chit.v1a1.Mc1_scaffold11.g000050
M.chit.v1a1.Mc1_scaffold11.g000240
M.chit.v1a1.Mc1_scaffold11.g000440
M.chit.v1a1.Mc1_scaffold11.g001000
M.chit.v1a1.Mc1_scaffold11.g001010
M.chit.v1a1.Mc1_scaffold11.g001190
M.chit.v1a1.Mc1_scaffold11.g002060
M.chit.v1a1.Mc1_scaffold11.g002100
M.chit.v1a1.Mc1_scaffold11.g002110
M.chit.v1a1.Mc1_scaffold11.g002950
M.chit.v1a1.Mc1_scaffold11.g003910
M.chit.v1a1.Mc1_scaffold11.g004170
M.chit.v1a1.Mc1_scaffold11.g004200
M.chit.v1a1.Mc1_scaffold11.g004220
M.chit.v1a1.Mc1_scaffold11.g004280
M.chit.v1a1.Mc1_scaffold11.g004690
M.chit.v1a1.Mc1_scaffold11.g004720
M.chit.v1a1.Mc1_scaffold11.g004850
M.chit.v1a1.Mc1_scaffold11.g005210
M.chit.v1a1.Mc1_scaffold11.g005910
M.chit.v1a1.Mc1_scaffold12.g000570
M.chit.v1a1.Mc1_scaffold12.g000600
M.chit.v1a1.Mc1_scaffold12.g002100
M.chit.v1a1.Mc1_scaffold12.g002260
M.chit.v1a1.Mc1_scaffold12.g002560
M.chit.v1a1.Mc1_scaffold12.g003080
M.chit.v1a1.Mc1_scaffold12.g004090
M.chit.v1a1.Mc1_scaffold12.g004150
M.chit.v1a1.Mc1_scaffold12.g004800
M.chit.v1a1.Mc1_scaffold12.g005510
M.chit.v1a1.Mc1_scaffold13.g000670
M.chit.v1a1.Mc1_scaffold13.g003240
M.chit.v1a1.Mc1_scaffold13.g003260
M.chit.v1a1.Mc1_scaffold13.g003360
M.chit.v1a1.Mc1_scaffold13.g003530
M.chit.v1a1.Mc1_scaffold13.g004340
M.chit.v1a1.Mc1_scaffold13.g004360
M.chit.v1a1.Mc1_scaffold14.g000410
M.chit.v1a1.Mc1_scaffold14.g000700
M.chit.v1a1.Mc1_scaffold14.g000910
M.chit.v1a1.Mc1_scaffold14.g003440
M.chit.v1a1.Mc1_scaffold14.g004180
M.chit.v1a1.Mc1_scaffold14.g004950
M.chit.v1a1.Mc1_scaffold14.g005370
M.chit.v1a1.Mc1_scaffold14.g005740
M.chit.v1a1.Mc1_scaffold14.g005750
M.chit.v1a1.Mc1_scaffold14.g005840
M.chit.v1a1.Mc1_scaffold14.g006010
M.chit.v1a1.Mc1_scaffold14.g006220
M.chit.v1a1.Mc1_scaffold15.g000150
M.chit.v1a1.Mc1_scaffold15.g000260
M.chit.v1a1.Mc1_scaffold15.g000380
M.chit.v1a1.Mc1_scaffold15.g000440
M.chit.v1a1.Mc1_scaffold15.g000670
M.chit.v1a1.Mc1_scaffold15.g000880
M.chit.v1a1.Mc1_scaffold15.g000980
M.chit.v1a1.Mc1_scaffold15.g000990
M.chit.v1a1.Mc1_scaffold15.g001340
M.chit.v1a1.Mc1_scaffold15.g001460
M.chit.v1a1.Mc1_scaffold15.g001720
M.chit.v1a1.Mc1_scaffold15.g002790
M.chit.v1a1.Mc1_scaffold15.g002860
M.chit.v1a1.Mc1_scaffold15.g002970
M.chit.v1a1.Mc1_scaffold15.g003000
M.chit.v1a1.Mc1_scaffold15.g003420
M.chit.v1a1.Mc1_scaffold15.g003470
M.chit.v1a1.Mc1_scaffold15.g003570
M.chit.v1a1.Mc1_scaffold15.g003960
M.chit.v1a1.Mc1_scaffold15.g004210
M.chit.v1a1.Mc1_scaffold15.g004220
M.chit.v1a1.Mc1_scaffold15.g004240
M.chit.v1a1.Mc1_scaffold15.g004340
M.chit.v1a1.Mc1_scaffold15.g004490
M.chit.v1a1.Mc1_scaffold15.g004710
M.chit.v1a1.Mc1_scaffold15.g004900
M.chit.v1a1.Mc1_scaffold15.g004920
M.chit.v1a1.Mc1_scaffold15.g004930
M.chit.v1a1.Mc1_scaffold15.g004940
M.chit.v1a1.Mc1_scaffold15.g005130
M.chit.v1a1.Mc1_scaffold15.g005310
M.chit.v1a1.Mc1_scaffold16.g000220
M.chit.v1a1.Mc1_scaffold16.g000350
M.chit.v1a1.Mc1_scaffold16.g000540
M.chit.v1a1.Mc1_scaffold16.g001500
M.chit.v1a1.Mc1_scaffold16.g001650
M.chit.v1a1.Mc1_scaffold16.g002530
M.chit.v1a1.Mc1_scaffold16.g003360
M.chit.v1a1.Mc1_scaffold16.g003700
M.chit.v1a1.Mc1_scaffold16.g004730
M.chit.v1a1.Mc1_scaffold16.g004800
M.chit.v1a1.Mc1_scaffold16.g005170
M.chit.v1a1.Mc1_scaffold16.g005250
M.chit.v1a1.Mc1_scaffold16.g005290
M.chit.v1a1.Mc1_scaffold16.g005550
M.chit.v1a1.Mc1_scaffold16.g005570
M.chit.v1a1.Mc1_scaffold17.g000100
M.chit.v1a1.Mc1_scaffold17.g000180
M.chit.v1a1.Mc1_scaffold17.g000220
M.chit.v1a1.Mc1_scaffold17.g000280
M.chit.v1a1.Mc1_scaffold17.g000310
M.chit.v1a1.Mc1_scaffold17.g000350
M.chit.v1a1.Mc1_scaffold17.g000730
M.chit.v1a1.Mc1_scaffold17.g001050
M.chit.v1a1.Mc1_scaffold17.g001090
M.chit.v1a1.Mc1_scaffold17.g003240
M.chit.v1a1.Mc1_scaffold17.g003700
M.chit.v1a1.Mc1_scaffold17.g004170
M.chit.v1a1.Mc1_scaffold17.g004440
M.chit.v1a1.Mc1_scaffold17.g004570
M.chit.v1a1.Mc1_scaffold17.g005060
M.chit.v1a1.Mc1_scaffold17.g005230
M.chit.v1a1.Mc1_scaffold17.g005300
M.chit.v1a1.Mc1_scaffold18.g000480
M.chit.v1a1.Mc1_scaffold18.g003830
M.chit.v1a1.Mc1_scaffold18.g004130
M.chit.v1a1.Mc1_scaffold18.g004140
M.chit.v1a1.Mc1_scaffold18.g004570
M.chit.v1a1.Mc1_scaffold18.g004610
M.chit.v1a1.Mc1_scaffold18.g004710
M.chit.v1a1.Mc1_scaffold18.g004800
M.chit.v1a1.Mc1_scaffold19.g000260
M.chit.v1a1.Mc1_scaffold19.g000380
M.chit.v1a1.Mc1_scaffold19.g000390
M.chit.v1a1.Mc1_scaffold19.g000400
M.chit.v1a1.Mc1_scaffold19.g000410
M.chit.v1a1.Mc1_scaffold19.g000430
M.chit.v1a1.Mc1_scaffold19.g000620
M.chit.v1a1.Mc1_scaffold19.g000680
M.chit.v1a1.Mc1_scaffold2.g000320
M.chit.v1a1.Mc1_scaffold2.g000400
M.chit.v1a1.Mc1_scaffold2.g000500
M.chit.v1a1.Mc1_scaffold2.g000990
M.chit.v1a1.Mc1_scaffold2.g001040
M.chit.v1a1.Mc1_scaffold2.g001250
M.chit.v1a1.Mc1_scaffold2.g001410
M.chit.v1a1.Mc1_scaffold2.g001470
M.chit.v1a1.Mc1_scaffold2.g002160
M.chit.v1a1.Mc1_scaffold2.g002190
M.chit.v1a1.Mc1_scaffold2.g002230
M.chit.v1a1.Mc1_scaffold2.g002330
M.chit.v1a1.Mc1_scaffold2.g002690
M.chit.v1a1.Mc1_scaffold2.g002710
M.chit.v1a1.Mc1_scaffold2.g003470
M.chit.v1a1.Mc1_scaffold2.g004990
M.chit.v1a1.Mc1_scaffold2.g005860
M.chit.v1a1.Mc1_scaffold2.g005870
M.chit.v1a1.Mc1_scaffold2.g006760
M.chit.v1a1.Mc1_scaffold2.g007550
M.chit.v1a1.Mc1_scaffold20.g000500
M.chit.v1a1.Mc1_scaffold20.g000820
M.chit.v1a1.Mc1_scaffold20.g000980
M.chit.v1a1.Mc1_scaffold20.g001040
M.chit.v1a1.Mc1_scaffold20.g001050
M.chit.v1a1.Mc1_scaffold21.g000370
M.chit.v1a1.Mc1_scaffold21.g000410
M.chit.v1a1.Mc1_scaffold21.g000420
M.chit.v1a1.Mc1_scaffold25.g000010
M.chit.v1a1.Mc1_scaffold27.g000010
M.chit.v1a1.Mc1_scaffold3.g000620
M.chit.v1a1.Mc1_scaffold3.g000680
M.chit.v1a1.Mc1_scaffold3.g000800
M.chit.v1a1.Mc1_scaffold3.g001340
M.chit.v1a1.Mc1_scaffold3.g001640
M.chit.v1a1.Mc1_scaffold3.g002120
M.chit.v1a1.Mc1_scaffold3.g003380
M.chit.v1a1.Mc1_scaffold3.g003690
M.chit.v1a1.Mc1_scaffold3.g003740
M.chit.v1a1.Mc1_scaffold3.g004680
M.chit.v1a1.Mc1_scaffold3.g006870
M.chit.v1a1.Mc1_scaffold3.g007060
M.chit.v1a1.Mc1_scaffold4.g000170
M.chit.v1a1.Mc1_scaffold4.g000330
M.chit.v1a1.Mc1_scaffold4.g000420
M.chit.v1a1.Mc1_scaffold4.g000450
M.chit.v1a1.Mc1_scaffold4.g000520
M.chit.v1a1.Mc1_scaffold4.g000530
M.chit.v1a1.Mc1_scaffold4.g000540
M.chit.v1a1.Mc1_scaffold4.g000590
M.chit.v1a1.Mc1_scaffold4.g000990
M.chit.v1a1.Mc1_scaffold4.g001170
M.chit.v1a1.Mc1_scaffold4.g001450
M.chit.v1a1.Mc1_scaffold4.g001820
M.chit.v1a1.Mc1_scaffold4.g001850
M.chit.v1a1.Mc1_scaffold4.g002470
M.chit.v1a1.Mc1_scaffold4.g003050
M.chit.v1a1.Mc1_scaffold4.g003190
M.chit.v1a1.Mc1_scaffold4.g003440
M.chit.v1a1.Mc1_scaffold4.g004540
M.chit.v1a1.Mc1_scaffold4.g004830
M.chit.v1a1.Mc1_scaffold4.g004870
M.chit.v1a1.Mc1_scaffold4.g005120
M.chit.v1a1.Mc1_scaffold4.g005190
M.chit.v1a1.Mc1_scaffold4.g005360
M.chit.v1a1.Mc1_scaffold4.g005780
M.chit.v1a1.Mc1_scaffold5.g000640
M.chit.v1a1.Mc1_scaffold5.g000660
M.chit.v1a1.Mc1_scaffold5.g000900
M.chit.v1a1.Mc1_scaffold5.g001650
M.chit.v1a1.Mc1_scaffold5.g001670
M.chit.v1a1.Mc1_scaffold5.g001960
M.chit.v1a1.Mc1_scaffold5.g002140
M.chit.v1a1.Mc1_scaffold5.g002180
M.chit.v1a1.Mc1_scaffold5.g002270
M.chit.v1a1.Mc1_scaffold5.g002290
M.chit.v1a1.Mc1_scaffold5.g002380
M.chit.v1a1.Mc1_scaffold5.g002400
M.chit.v1a1.Mc1_scaffold5.g002410
M.chit.v1a1.Mc1_scaffold5.g002550
M.chit.v1a1.Mc1_scaffold5.g002870
M.chit.v1a1.Mc1_scaffold5.g002950
M.chit.v1a1.Mc1_scaffold5.g003200
M.chit.v1a1.Mc1_scaffold5.g003290
M.chit.v1a1.Mc1_scaffold5.g003470
M.chit.v1a1.Mc1_scaffold5.g003650
M.chit.v1a1.Mc1_scaffold5.g003700
M.chit.v1a1.Mc1_scaffold5.g003800
M.chit.v1a1.Mc1_scaffold5.g003860
M.chit.v1a1.Mc1_scaffold5.g003930
M.chit.v1a1.Mc1_scaffold5.g004000
M.chit.v1a1.Mc1_scaffold5.g004170
M.chit.v1a1.Mc1_scaffold5.g004190
M.chit.v1a1.Mc1_scaffold5.g004480
M.chit.v1a1.Mc1_scaffold5.g004560
M.chit.v1a1.Mc1_scaffold5.g004910
M.chit.v1a1.Mc1_scaffold5.g004990
M.chit.v1a1.Mc1_scaffold5.g005030
M.chit.v1a1.Mc1_scaffold5.g006160
M.chit.v1a1.Mc1_scaffold5.g006360
M.chit.v1a1.Mc1_scaffold5.g006370
M.chit.v1a1.Mc1_scaffold5.g006470
M.chit.v1a1.Mc1_scaffold5.g006520
M.chit.v1a1.Mc1_scaffold5.g006580
M.chit.v1a1.Mc1_scaffold5.g006670
M.chit.v1a1.Mc1_scaffold5.g006680
M.chit.v1a1.Mc1_scaffold5.g006690
M.chit.v1a1.Mc1_scaffold5.g006750
M.chit.v1a1.Mc1_scaffold6.g000140
M.chit.v1a1.Mc1_scaffold6.g000890
M.chit.v1a1.Mc1_scaffold6.g001040
M.chit.v1a1.Mc1_scaffold6.g001180
M.chit.v1a1.Mc1_scaffold6.g001210
M.chit.v1a1.Mc1_scaffold6.g001260
M.chit.v1a1.Mc1_scaffold6.g001280
M.chit.v1a1.Mc1_scaffold6.g001300
M.chit.v1a1.Mc1_scaffold6.g001330
M.chit.v1a1.Mc1_scaffold6.g001520
M.chit.v1a1.Mc1_scaffold6.g001600
M.chit.v1a1.Mc1_scaffold6.g001910
M.chit.v1a1.Mc1_scaffold6.g001930
M.chit.v1a1.Mc1_scaffold6.g001950
M.chit.v1a1.Mc1_scaffold6.g002210
M.chit.v1a1.Mc1_scaffold6.g002260
M.chit.v1a1.Mc1_scaffold6.g002270
M.chit.v1a1.Mc1_scaffold6.g002790
M.chit.v1a1.Mc1_scaffold6.g003160
M.chit.v1a1.Mc1_scaffold6.g003390
M.chit.v1a1.Mc1_scaffold6.g004000
M.chit.v1a1.Mc1_scaffold6.g004130
M.chit.v1a1.Mc1_scaffold6.g004340
M.chit.v1a1.Mc1_scaffold6.g004500
M.chit.v1a1.Mc1_scaffold6.g004660
M.chit.v1a1.Mc1_scaffold6.g004730
M.chit.v1a1.Mc1_scaffold6.g005090
M.chit.v1a1.Mc1_scaffold6.g005200
M.chit.v1a1.Mc1_scaffold6.g005210
M.chit.v1a1.Mc1_scaffold6.g005620
M.chit.v1a1.Mc1_scaffold6.g005870
M.chit.v1a1.Mc1_scaffold6.g006930
M.chit.v1a1.Mc1_scaffold7.g000270
M.chit.v1a1.Mc1_scaffold7.g000280
M.chit.v1a1.Mc1_scaffold7.g000870
M.chit.v1a1.Mc1_scaffold7.g002060
M.chit.v1a1.Mc1_scaffold7.g002680
M.chit.v1a1.Mc1_scaffold7.g002990
M.chit.v1a1.Mc1_scaffold7.g003210
M.chit.v1a1.Mc1_scaffold7.g003930
M.chit.v1a1.Mc1_scaffold7.g004110
M.chit.v1a1.Mc1_scaffold7.g004450
M.chit.v1a1.Mc1_scaffold7.g005690
M.chit.v1a1.Mc1_scaffold8.g000950
M.chit.v1a1.Mc1_scaffold8.g002230
M.chit.v1a1.Mc1_scaffold8.g002780
M.chit.v1a1.Mc1_scaffold8.g002790
M.chit.v1a1.Mc1_scaffold8.g003360
M.chit.v1a1.Mc1_scaffold8.g003710
M.chit.v1a1.Mc1_scaffold8.g003770
M.chit.v1a1.Mc1_scaffold8.g004590
M.chit.v1a1.Mc1_scaffold8.g006310
M.chit.v1a1.Mc1_scaffold8.g006490
M.chit.v1a1.Mc1_scaffold8.g006800
M.chit.v1a1.Mc1_scaffold8.g006830
M.chit.v1a1.Mc1_scaffold9.g000030
M.chit.v1a1.Mc1_scaffold9.g000100
M.chit.v1a1.Mc1_scaffold9.g000590
M.chit.v1a1.Mc1_scaffold9.g001040
M.chit.v1a1.Mc1_scaffold9.g002120
M.chit.v1a1.Mc1_scaffold9.g002300
M.chit.v1a1.Mc1_scaffold9.g003660
M.chit.v1a1.Mc1_scaffold9.g004220
M.chit.v1a1.Mc1_scaffold9.g004570
M.chit.v1a1.Mc1_scaffold9.g004800
M.chit.v1a1.Mc1_scaffold9.g005200
M.chit.v1a1.Mc1_scaffold9.g005240
M.chit.v1a1.Mc1_scaffold9.g005270
M.chit.v1a1.Mc1_scaffold9.g005290
M.chit.v1a1.Mc1_scaffold9.g005460
M.chit.v1a1.Mc1_scaffold9.g005480
M.chit.v1a1.Mc1_scaffold9.g005620
M.chit.v1a1.Mc1_scaffold9.g005720
M.chit.v1a1.Mc1_scaffold9.g005950
M.chit.v1a1.Mc1_scaffold9.g006070

### Sheet: Supp. Table 3
Common transcripts between glands and J2
Gene_id
M.chit.v1a1.Mc1_scaffold1.g000060
M.chit.v1a1.Mc1_scaffold1.g000370
M.chit.v1a1.Mc1_scaffold1.g000620
M.chit.v1a1.Mc1_scaffold1.g000780
M.chit.v1a1.Mc1_scaffold1.g001280
M.chit.v1a1.Mc1_scaffold1.g001400
M.chit.v1a1.Mc1_scaffold1.g001790
M.chit.v1a1.Mc1_scaffold1.g002720
M.chit.v1a1.Mc1_scaffold1.g002860
M.chit.v1a1.Mc1_scaffold1.g002990
M.chit.v1a1.Mc1_scaffold1.g003100
M.chit.v1a1.Mc1_scaffold1.g003390
M.chit.v1a1.Mc1_scaffold1.g003690
M.chit.v1a1.Mc1_scaffold1.g003880
M.chit.v1a1.Mc1_scaffold1.g005680
M.chit.v1a1.Mc1_scaffold1.g006580
M.chit.v1a1.Mc1_scaffold1.g006680
M.chit.v1a1.Mc1_scaffold1.g006730
M.chit.v1a1.Mc1_scaffold1.g006770
M.chit.v1a1.Mc1_scaffold1.g007140
M.chit.v1a1.Mc1_scaffold1.g007730
M.chit.v1a1.Mc1_scaffold1.g007750
M.chit.v1a1.Mc1_scaffold10.g000040
M.chit.v1a1.Mc1_scaffold10.g000130
M.chit.v1a1.Mc1_scaffold10.g000350
M.chit.v1a1.Mc1_scaffold10.g000360
M.chit.v1a1.Mc1_scaffold10.g000370
M.chit.v1a1.Mc1_scaffold10.g000390
M.chit.v1a1.Mc1_scaffold10.g001050
M.chit.v1a1.Mc1_scaffold10.g002670
M.chit.v1a1.Mc1_scaffold10.g003240
M.chit.v1a1.Mc1_scaffold10.g004380
M.chit.v1a1.Mc1_scaffold10.g005110
M.chit.v1a1.Mc1_scaffold10.g005450
M.chit.v1a1.Mc1_scaffold10.g005530
M.chit.v1a1.Mc1_scaffold10.g005810
M.chit.v1a1.Mc1_scaffold10.g006200
M.chit.v1a1.Mc1_scaffold11.g000050
M.chit.v1a1.Mc1_scaffold11.g000240
M.chit.v1a1.Mc1_scaffold11.g000440
M.chit.v1a1.Mc1_scaffold11.g001000
M.chit.v1a1.Mc1_scaffold11.g001190
M.chit.v1a1.Mc1_scaffold11.g002060
M.chit.v1a1.Mc1_scaffold11.g002100
M.chit.v1a1.Mc1_scaffold11.g002110
M.chit.v1a1.Mc1_scaffold11.g002950
M.chit.v1a1.Mc1_scaffold11.g003910
M.chit.v1a1.Mc1_scaffold11.g004170
M.chit.v1a1.Mc1_scaffold11.g004200
M.chit.v1a1.Mc1_scaffold11.g004220
M.chit.v1a1.Mc1_scaffold11.g004280
M.chit.v1a1.Mc1_scaffold11.g004690
M.chit.v1a1.Mc1_scaffold11.g004720
M.chit.v1a1.Mc1_scaffold11.g004850
M.chit.v1a1.Mc1_scaffold11.g005210
M.chit.v1a1.Mc1_scaffold11.g005910
M.chit.v1a1.Mc1_scaffold12.g000570
M.chit.v1a1.Mc1_scaffold12.g000600
M.chit.v1a1.Mc1_scaffold12.g002100
M.chit.v1a1.Mc1_scaffold12.g002260
M.chit.v1a1.Mc1_scaffold12.g002560
M.chit.v1a1.Mc1_scaffold12.g003080
M.chit.v1a1.Mc1_scaffold12.g004090
M.chit.v1a1.Mc1_scaffold12.g004150
M.chit.v1a1.Mc1_scaffold12.g004800
M.chit.v1a1.Mc1_scaffold12.g005510
M.chit.v1a1.Mc1_scaffold13.g000670
M.chit.v1a1.Mc1_scaffold13.g003240
M.chit.v1a1.Mc1_scaffold13.g003260
M.chit.v1a1.Mc1_scaffold13.g003360
M.chit.v1a1.Mc1_scaffold13.g003530
M.chit.v1a1.Mc1_scaffold13.g004340
M.chit.v1a1.Mc1_scaffold13.g004360
M.chit.v1a1.Mc1_scaffold14.g000410
M.chit.v1a1.Mc1_scaffold14.g000910
M.chit.v1a1.Mc1_scaffold14.g003440
M.chit.v1a1.Mc1_scaffold14.g004180
M.chit.v1a1.Mc1_scaffold14.g004950
M.chit.v1a1.Mc1_scaffold14.g005370
M.chit.v1a1.Mc1_scaffold14.g005740
M.chit.v1a1.Mc1_scaffold14.g005750
M.chit.v1a1.Mc1_scaffold14.g005840
M.chit.v1a1.Mc1_scaffold14.g006010
M.chit.v1a1.Mc1_scaffold14.g006220
M.chit.v1a1.Mc1_scaffold15.g000150
M.chit.v1a1.Mc1_scaffold15.g000260
M.chit.v1a1.Mc1_scaffold15.g000380
M.chit.v1a1.Mc1_scaffold15.g000440
M.chit.v1a1.Mc1_scaffold15.g000670
M.chit.v1a1.Mc1_scaffold15.g000880
M.chit.v1a1.Mc1_scaffold15.g000980
M.chit.v1a1.Mc1_scaffold15.g000990
M.chit.v1a1.Mc1_scaffold15.g001340
M.chit.v1a1.Mc1_scaffold15.g001460
M.chit.v1a1.Mc1_scaffold15.g001720
M.chit.v1a1.Mc1_scaffold15.g002790
M.chit.v1a1.Mc1_scaffold15.g002860
M.chit.v1a1.Mc1_scaffold15.g002970
M.chit.v1a1.Mc1_scaffold15.g003000
M.chit.v1a1.Mc1_scaffold15.g003420
M.chit.v1a1.Mc1_scaffold15.g003470
M.chit.v1a1.Mc1_scaffold15.g003570
M.chit.v1a1.Mc1_scaffold15.g003960
M.chit.v1a1.Mc1_scaffold15.g004210
M.chit.v1a1.Mc1_scaffold15.g004220
M.chit.v1a1.Mc1_scaffold15.g004240
M.chit.v1a1.Mc1_scaffold15.g004490
M.chit.v1a1.Mc1_scaffold15.g004710
M.chit.v1a1.Mc1_scaffold15.g004900
M.chit.v1a1.Mc1_scaffold15.g004920
M.chit.v1a1.Mc1_scaffold15.g004930
M.chit.v1a1.Mc1_scaffold15.g004940
M.chit.v1a1.Mc1_scaffold15.g005130
M.chit.v1a1.Mc1_scaffold15.g005310
M.chit.v1a1.Mc1_scaffold16.g000220
M.chit.v1a1.Mc1_scaffold16.g000350
M.chit.v1a1.Mc1_scaffold16.g000540
M.chit.v1a1.Mc1_scaffold16.g001500
M.chit.v1a1.Mc1_scaffold16.g001650
M.chit.v1a1.Mc1_scaffold16.g002530
M.chit.v1a1.Mc1_scaffold16.g003360
M.chit.v1a1.Mc1_scaffold16.g003700
M.chit.v1a1.Mc1_scaffold16.g004730
M.chit.v1a1.Mc1_scaffold16.g004800
M.chit.v1a1.Mc1_scaffold16.g005170
M.chit.v1a1.Mc1_scaffold16.g005250
M.chit.v1a1.Mc1_scaffold16.g005290
M.chit.v1a1.Mc1_scaffold16.g005550
M.chit.v1a1.Mc1_scaffold16.g005570
M.chit.v1a1.Mc1_scaffold17.g000100
M.chit.v1a1.Mc1_scaffold17.g000180
M.chit.v1a1.Mc1_scaffold17.g000220
M.chit.v1a1.Mc1_scaffold17.g000280
M.chit.v1a1.Mc1_scaffold17.g000310
M.chit.v1a1.Mc1_scaffold17.g000350
M.chit.v1a1.Mc1_scaffold17.g000730
M.chit.v1a1.Mc1_scaffold17.g001050
M.chit.v1a1.Mc1_scaffold17.g001090
M.chit.v1a1.Mc1_scaffold17.g003240
M.chit.v1a1.Mc1_scaffold17.g003700
M.chit.v1a1.Mc1_scaffold17.g004170
M.chit.v1a1.Mc1_scaffold17.g004440
M.chit.v1a1.Mc1_scaffold17.g004570
M.chit.v1a1.Mc1_scaffold17.g005060
M.chit.v1a1.Mc1_scaffold17.g005230
M.chit.v1a1.Mc1_scaffold17.g005300
M.chit.v1a1.Mc1_scaffold18.g000480
M.chit.v1a1.Mc1_scaffold18.g003830
M.chit.v1a1.Mc1_scaffold18.g004130
M.chit.v1a1.Mc1_scaffold18.g004140
M.chit.v1a1.Mc1_scaffold18.g004570
M.chit.v1a1.Mc1_scaffold18.g004610
M.chit.v1a1.Mc1_scaffold18.g004710
M.chit.v1a1.Mc1_scaffold18.g004800
M.chit.v1a1.Mc1_scaffold19.g000260
M.chit.v1a1.Mc1_scaffold19.g000380
M.chit.v1a1.Mc1_scaffold19.g000390
M.chit.v1a1.Mc1_scaffold19.g000400
M.chit.v1a1.Mc1_scaffold19.g000410
M.chit.v1a1.Mc1_scaffold19.g000620
M.chit.v1a1.Mc1_scaffold19.g000680
M.chit.v1a1.Mc1_scaffold2.g000320
M.chit.v1a1.Mc1_scaffold2.g000400
M.chit.v1a1.Mc1_scaffold2.g000500
M.chit.v1a1.Mc1_scaffold2.g000990
M.chit.v1a1.Mc1_scaffold2.g001040
M.chit.v1a1.Mc1_scaffold2.g001250
M.chit.v1a1.Mc1_scaffold2.g001410
M.chit.v1a1.Mc1_scaffold2.g001470
M.chit.v1a1.Mc1_scaffold2.g002160
M.chit.v1a1.Mc1_scaffold2.g002190
M.chit.v1a1.Mc1_scaffold2.g002230
M.chit.v1a1.Mc1_scaffold2.g002330
M.chit.v1a1.Mc1_scaffold2.g002690
M.chit.v1a1.Mc1_scaffold2.g002710
M.chit.v1a1.Mc1_scaffold2.g003470
M.chit.v1a1.Mc1_scaffold2.g004990
M.chit.v1a1.Mc1_scaffold2.g005860
M.chit.v1a1.Mc1_scaffold2.g005870
M.chit.v1a1.Mc1_scaffold2.g006760
M.chit.v1a1.Mc1_scaffold2.g007550
M.chit.v1a1.Mc1_scaffold20.g000500
M.chit.v1a1.Mc1_scaffold20.g000820
M.chit.v1a1.Mc1_scaffold20.g000980
M.chit.v1a1.Mc1_scaffold20.g001040
M.chit.v1a1.Mc1_scaffold20.g001050
M.chit.v1a1.Mc1_scaffold21.g000410
M.chit.v1a1.Mc1_scaffold21.g000420
M.chit.v1a1.Mc1_scaffold25.g000010
M.chit.v1a1.Mc1_scaffold27.g000010
M.chit.v1a1.Mc1_scaffold3.g000620
M.chit.v1a1.Mc1_scaffold3.g000680
M.chit.v1a1.Mc1_scaffold3.g000800
M.chit.v1a1.Mc1_scaffold3.g001340
M.chit.v1a1.Mc1_scaffold3.g001640
M.chit.v1a1.Mc1_scaffold3.g002120
M.chit.v1a1.Mc1_scaffold3.g003380
M.chit.v1a1.Mc1_scaffold3.g003690
M.chit.v1a1.Mc1_scaffold3.g003740
M.chit.v1a1.Mc1_scaffold3.g004680
M.chit.v1a1.Mc1_scaffold3.g006870
M.chit.v1a1.Mc1_scaffold3.g007060
M.chit.v1a1.Mc1_scaffold4.g000170
M.chit.v1a1.Mc1_scaffold4.g000420
M.chit.v1a1.Mc1_scaffold4.g000450
M.chit.v1a1.Mc1_scaffold4.g000520
M.chit.v1a1.Mc1_scaffold4.g000530
M.chit.v1a1.Mc1_scaffold4.g000540
M.chit.v1a1.Mc1_scaffold4.g000590
M.chit.v1a1.Mc1_scaffold4.g000990
M.chit.v1a1.Mc1_scaffold4.g001170
M.chit.v1a1.Mc1_scaffold4.g001450
M.chit.v1a1.Mc1_scaffold4.g001820
M.chit.v1a1.Mc1_scaffold4.g001850
M.chit.v1a1.Mc1_scaffold4.g002470
M.chit.v1a1.Mc1_scaffold4.g003050
M.chit.v1a1.Mc1_scaffold4.g003190
M.chit.v1a1.Mc1_scaffold4.g003440
M.chit.v1a1.Mc1_scaffold4.g004540
M.chit.v1a1.Mc1_scaffold4.g004830
M.chit.v1a1.Mc1_scaffold4.g004870
M.chit.v1a1.Mc1_scaffold4.g005120
M.chit.v1a1.Mc1_scaffold4.g005190
M.chit.v1a1.Mc1_scaffold4.g005360
M.chit.v1a1.Mc1_scaffold4.g005780
M.chit.v1a1.Mc1_scaffold5.g000640
M.chit.v1a1.Mc1_scaffold5.g000660
M.chit.v1a1.Mc1_scaffold5.g000900
M.chit.v1a1.Mc1_scaffold5.g001650
M.chit.v1a1.Mc1_scaffold5.g001670
M.chit.v1a1.Mc1_scaffold5.g001960
M.chit.v1a1.Mc1_scaffold5.g002140
M.chit.v1a1.Mc1_scaffold5.g002180
M.chit.v1a1.Mc1_scaffold5.g002270
M.chit.v1a1.Mc1_scaffold5.g002400
M.chit.v1a1.Mc1_scaffold5.g002410
M.chit.v1a1.Mc1_scaffold5.g002550
M.chit.v1a1.Mc1_scaffold5.g002870
M.chit.v1a1.Mc1_scaffold5.g002950
M.chit.v1a1.Mc1_scaffold5.g003200
M.chit.v1a1.Mc1_scaffold5.g003290
M.chit.v1a1.Mc1_scaffold5.g003470
M.chit.v1a1.Mc1_scaffold5.g003650
M.chit.v1a1.Mc1_scaffold5.g003700
M.chit.v1a1.Mc1_scaffold5.g003800
M.chit.v1a1.Mc1_scaffold5.g003860
M.chit.v1a1.Mc1_scaffold5.g003930
M.chit.v1a1.Mc1_scaffold5.g004000
M.chit.v1a1.Mc1_scaffold5.g004170
M.chit.v1a1.Mc1_scaffold5.g004190
M.chit.v1a1.Mc1_scaffold5.g004480
M.chit.v1a1.Mc1_scaffold5.g004560
M.chit.v1a1.Mc1_scaffold5.g004910
M.chit.v1a1.Mc1_scaffold5.g004990
M.chit.v1a1.Mc1_scaffold5.g005030
M.chit.v1a1.Mc1_scaffold5.g006160
M.chit.v1a1.Mc1_scaffold5.g006370
M.chit.v1a1.Mc1_scaffold5.g006470
M.chit.v1a1.Mc1_scaffold5.g006520
M.chit.v1a1.Mc1_scaffold5.g006580
M.chit.v1a1.Mc1_scaffold5.g006670
M.chit.v1a1.Mc1_scaffold5.g006680
M.chit.v1a1.Mc1_scaffold5.g006690
M.chit.v1a1.Mc1_scaffold5.g006750
M.chit.v1a1.Mc1_scaffold6.g000140
M.chit.v1a1.Mc1_scaffold6.g000890
M.chit.v1a1.Mc1_scaffold6.g001040
M.chit.v1a1.Mc1_scaffold6.g001180
M.chit.v1a1.Mc1_scaffold6.g001210
M.chit.v1a1.Mc1_scaffold6.g001260
M.chit.v1a1.Mc1_scaffold6.g001280
M.chit.v1a1.Mc1_scaffold6.g001300
M.chit.v1a1.Mc1_scaffold6.g001330
M.chit.v1a1.Mc1_scaffold6.g001520
M.chit.v1a1.Mc1_scaffold6.g001600
M.chit.v1a1.Mc1_scaffold6.g001910
M.chit.v1a1.Mc1_scaffold6.g001930
M.chit.v1a1.Mc1_scaffold6.g001950
M.chit.v1a1.Mc1_scaffold6.g002210
M.chit.v1a1.Mc1_scaffold6.g002260
M.chit.v1a1.Mc1_scaffold6.g002790
M.chit.v1a1.Mc1_scaffold6.g003160
M.chit.v1a1.Mc1_scaffold6.g003390
M.chit.v1a1.Mc1_scaffold6.g004000
M.chit.v1a1.Mc1_scaffold6.g004130
M.chit.v1a1.Mc1_scaffold6.g004340
M.chit.v1a1.Mc1_scaffold6.g004500
M.chit.v1a1.Mc1_scaffold6.g004660
M.chit.v1a1.Mc1_scaffold6.g004730
M.chit.v1a1.Mc1_scaffold6.g005090
M.chit.v1a1.Mc1_scaffold6.g005200
M.chit.v1a1.Mc1_scaffold6.g005210
M.chit.v1a1.Mc1_scaffold6.g005620
M.chit.v1a1.Mc1_scaffold6.g005870
M.chit.v1a1.Mc1_scaffold6.g006930
M.chit.v1a1.Mc1_scaffold7.g000270
M.chit.v1a1.Mc1_scaffold7.g000280
M.chit.v1a1.Mc1_scaffold7.g000870
M.chit.v1a1.Mc1_scaffold7.g002060
M.chit.v1a1.Mc1_scaffold7.g002680
M.chit.v1a1.Mc1_scaffold7.g002990
M.chit.v1a1.Mc1_scaffold7.g003210
M.chit.v1a1.Mc1_scaffold7.g003930
M.chit.v1a1.Mc1_scaffold7.g004110
M.chit.v1a1.Mc1_scaffold7.g004450
M.chit.v1a1.Mc1_scaffold7.g005690
M.chit.v1a1.Mc1_scaffold8.g000950
M.chit.v1a1.Mc1_scaffold8.g002230
M.chit.v1a1.Mc1_scaffold8.g002780
M.chit.v1a1.Mc1_scaffold8.g002790
M.chit.v1a1.Mc1_scaffold8.g003360
M.chit.v1a1.Mc1_scaffold8.g003710
M.chit.v1a1.Mc1_scaffold8.g003770
M.chit.v1a1.Mc1_scaffold8.g004590
M.chit.v1a1.Mc1_scaffold8.g006310
M.chit.v1a1.Mc1_scaffold8.g006490
M.chit.v1a1.Mc1_scaffold8.g006800
M.chit.v1a1.Mc1_scaffold8.g006830
M.chit.v1a1.Mc1_scaffold9.g000030
M.chit.v1a1.Mc1_scaffold9.g000590
M.chit.v1a1.Mc1_scaffold9.g001040
M.chit.v1a1.Mc1_scaffold9.g002120
M.chit.v1a1.Mc1_scaffold9.g002300
M.chit.v1a1.Mc1_scaffold9.g003660
M.chit.v1a1.Mc1_scaffold9.g004220
M.chit.v1a1.Mc1_scaffold9.g004570
M.chit.v1a1.Mc1_scaffold9.g004800
M.chit.v1a1.Mc1_scaffold9.g005200
M.chit.v1a1.Mc1_scaffold9.g005240
M.chit.v1a1.Mc1_scaffold9.g005270
M.chit.v1a1.Mc1_scaffold9.g005290
M.chit.v1a1.Mc1_scaffold9.g005460
M.chit.v1a1.Mc1_scaffold9.g005480
M.chit.v1a1.Mc1_scaffold9.g005620
M.chit.v1a1.Mc1_scaffold9.g005720
M.chit.v1a1.Mc1_scaffold9.g005950
M.chit.v1a1.Mc1_scaffold9.g006070

### Sheet: Supp. Table 4
Putative homologs of known effectors
Gene_id	Putative orthologue	Species	Domains	Activity	Accession number	Reference	orthogroup	homolog in M.arenaria
M.chit.v1a1.Mc1_scaffold1.g000780	Mh265	M. hapla	Unknown	Defense suppression	MhA1_Contig274.frz3.gene7	Gleason et al., 2017	OG0003563	M.Arenaria_Scaff3125g039023, M.Arenaria_Scaff3397g041133, M.Arenaria_Scaff11808g077859
M.chit.v1a1.Mc1_scaffold1.g003100.t1	Mi-PG-1	M. incognita	polygalacturonase	Cell wall modifying enzyme	AY098646	Jaubert et al., 2002
M.chit.v1a1.Mc1_scaffold1.g006010	MgMO237	M. graminicola		Defense suppression	MF373836.1	Chen et al., 2018
M.chit.v1a1.Mc1_scaffold1.g007480	MiEFF1	M. incognita		Feeding site establishment	QUP79262.1	Jaouannet et al., 2012
M.chit.v1a1.Mc1_scaffold14.g000910	Mi-xyl1	M. incognita	Endo-1,4-β-xylanase	Cell wall modifying enzyme	AF224342	Mitreva-dautova et al., 2006	OG0011212	M.Arenaria_Scaff5753g055524, M.Arenaria_Scaff17741g090923, M.Arenaria_Scaff1599g024917
M.chit.v1a1.Mc1_scaffold19.g000380	Mg01965	M. graminicola	C-type lectin	Defense suppression	KAF7635983.1	Zhuo et al., 2019
M.chit.v1a1.Mc1_scaffold20.g001040	MgGPP	M. graminicola	Unknown	Defense suppression	KY113086	Chen et al., 2017
M.chit.v1a1.Mc1_scaffold4.g001850	MjCM-1	M. javanica	Chorismate mutase	Defense suppression	AF095949	Doyle and Lambert, 2003
M.chit.v1a1.Mc1_scaffold4.g005110	Mi16D10	M. incognita	CLE domain	Feeding site establishment	AAZ77751.1	Huang et al., 2003
M.chit.v1a1.Mc1_scaffold5.g002180	MiVAP; MiSGCR1	M. incognita	Venom allergen	Defense suppression	AF013289.1, KX907771.1	Ding et al., 2000; Nguyen et al., 2018
M.chit.v1a1.Mc1_scaffold5.g005030	Mj2G02; Mi-Msp2	M. javanica, M. incognita	ShKT	Defense suppression	MW767382.1; AF531161	Song et al., 2021; Huang et al., 2003
M.chit.v1a1.Mc1_scaffold5.g006580	Mi-CBP-1	M. incognita	Cellulose-binding protein	Cell wall modifying enzyme	AF049139	Ding et al., 1998	OG0009852	M.Arenaria_Scaff918g016852, M.Arenaria_Scaff9036g069425
M.chit.v1a1.Mc1_scaffold5.g006680.t1	Mi-eng-1	M. incognita	β-1,4-endoglucanase	Cell wall modifying enzyme	AF100549	Rosso et al., 1999
M.chit.v1a1.Mc1_scaffold7.g003260	MiSP40	M. incognita		Defense suppression	AY422833	Niu et al., 2016
M.chit.v1a1.Mc1_scaffold8.g006830	MiCRT	M. incognita	Calreticulin	Defense suppression	AF402771	Jaouannet et al., 2013
M.chit.v1a1.Mc1_scaffold9.g005290	MiPFN3	M. incognita	Profilin	Feeding site establishment	ABO38109.1	Leelarasamee et al., 2018

### Sheet: Supp. Table 5
Putative Mc1 effectors after using putative homologs as cuttof criteria.
Gene_id	Domains	TCONS/Effectors
M.chit.v1a1.Mc1_scaffold5.g001960	Calcineurin-like phosphoesterase
M.chit.v1a1.Mc1_scaffold6.g003390	Calponin
M.chit.v1a1.Mc1_scaffold8.g006830	Calreticulin	MiCRT
M.chit.v1a1.Mc1_scaffold5.g002180	CAP domain	Mi-msp1, MiSGCR1
M.chit.v1a1.Mc1_scaffold5.g004190	CAP domain
M.chit.v1a1.Mc1_scaffold5.g004480	CAP domain
M.chit.v1a1.Mc1_scaffold9.g005270	CAP domain
M.chit.v1a1.Mc1_scaffold9.g005290	CAP domain	MiPFN3
M.chit.v1a1.Mc1_scaffold9.g005460	CAP domain
M.chit.v1a1.Mc1_scaffold9.g005480	CAP domain
M.chit.v1a1.Mc1_scaffold5.g006670	Carbohydrate-binding type-2 domain
M.chit.v1a1.Mc1_scaffold3.g000680	Catalase
M.chit.v1a1.Mc1_scaffold11.g002060	Chondroitin AC/alginate lyase
M.chit.v1a1.Mc1_scaffold4.g001850	Chorismate mutase	MjCM-1
M.chit.v1a1.Mc1_scaffold5.g002550	Chorismate mutase
M.chit.v1a1.Mc1_scaffold19.g000380	C-type lectin-like	Mg01965
M.chit.v1a1.Mc1_scaffold19.g000390	C-type lectin-like
M.chit.v1a1.Mc1_scaffold2.g007550	C-type lectin-like
M.chit.v1a1.Mc1_scaffold4.g000520	C-type lectin-like
M.chit.v1a1.Mc1_scaffold4.g000530	C-type lectin-like
M.chit.v1a1.Mc1_scaffold4.g005190	EF Hand
M.chit.v1a1.Mc1_scaffold5.g000640	EF Hand
M.chit.v1a1.Mc1_scaffold8.g002780	EF hand
M.chit.v1a1.Mc1_scaffold8.g002790	EF Hand
M.chit.v1a1.Mc1_scaffold9.g005240	EF-Hand
M.chit.v1a1.Mc1_scaffold14.g004180	EFtu/EF1
M.chit.v1a1.Mc1_scaffold8.g006800	Glutamylcyclotransferase
M.chit.v1a1.Mc1_scaffold5.g001650	Glycoside hydrolase family 28
M.chit.v1a1.Mc1_scaffold14.g000910	Glycoside hydrolase family 30	Mi-xyl1
M.chit.v1a1.Mc1_scaffold15.g004210	Glycoside hydrolase family 30
M.chit.v1a1.Mc1_scaffold15.g004220	Glycoside hydrolase family 30
M.chit.v1a1.Mc1_scaffold4.g000420	Glycoside hydrolase family 5
M.chit.v1a1.Mc1_scaffold4.g000450	Glycoside hydrolase family 5
M.chit.v1a1.Mc1_scaffold4.g002470	Glycoside hydrolase family 5
M.chit.v1a1.Mc1_scaffold4.g004870	Glycoside hydrolase family 5
M.chit.v1a1.Mc1_scaffold4.g005360	Glycoside hydrolase family 5
M.chit.v1a1.Mc1_scaffold5.g006580	Glycoside hydrolase family 5	Mi-CBP-1
M.chit.v1a1.Mc1_scaffold5.g006680	Glycoside hydrolase family 5	MiENG1
M.chit.v1a1.Mc1_scaffold5.g006690	Glycoside hydrolase family 5
M.chit.v1a1.Mc1_scaffold1.g002990	Glycosyde hydrolase family 28
M.chit.v1a1.Mc1_scaffold1.g003100	Glycosyde hydrolase family 28	MiPG1
M.chit.v1a1.Mc1_scaffold15.g002790	Hsp70
M.chit.v1a1.Mc1_scaffold3.g000620	Hsp70
M.chit.v1a1.Mc1_scaffold6.g001910	Lysozyme
M.chit.v1a1.Mc1_scaffold6.g001930	Lysozyme
M.chit.v1a1.Mc1_scaffold6.g001950	Lysozyme
M.chit.v1a1.Mc1_scaffold11.g000440	Metallo-dependent phosphatase-like
M.chit.v1a1.Mc1_scaffold13.g003240	Metalloprotease inhibitor
M.chit.v1a1.Mc1_scaffold11.g004690	Papain inhibitor
M.chit.v1a1.Mc1_scaffold13.g003360	Pectate lyase
M.chit.v1a1.Mc1_scaffold2.g001410	Pectate lyase
M.chit.v1a1.Mc1_scaffold7.g000870	Pectate lyase
M.chit.v1a1.Mc1_scaffold11.g000050	Peptidase
M.chit.v1a1.Mc1_scaffold17.g003240	Peptidase
M.chit.v1a1.Mc1_scaffold2.g002190	Peptidase
M.chit.v1a1.Mc1_scaffold5.g000660	Peptidase
M.chit.v1a1.Mc1_scaffold6.g001180	Peptidase
M.chit.v1a1.Mc1_scaffold16.g000220	Protease inhibitor-like	Mc11229
M.chit.v1a1.Mc1_scaffold6.g001330	Protein kinase domain
M.chit.v1a1.Mc1_scaffold6.g001040	Ribosomal_eL27
M.chit.v1a1.Mc1_scaffold20.g001040	RlpA-like	MgGPP
M.chit.v1a1.Mc1_scaffold2.g001040	RlpA-like; Pectate lyase (t1)
M.chit.v1a1.Mc1_scaffold1.g001400	Scorpion toxin like
M.chit.v1a1.Mc1_scaffold10.g000130	Serine/threonine-protein kinase Atg1-like
M.chit.v1a1.Mc1_scaffold5.g003700	ShKT domain
M.chit.v1a1.Mc1_scaffold5.g005030	ShKT domain/CoA transferase	Mj2G02, Mi-Msp2
M.chit.v1a1.Mc1_scaffold5.g006520	SXP/RAL-2
M.chit.v1a1.Mc1_scaffold12.g002260	Thioredoxin
M.chit.v1a1.Mc1_scaffold15.g002970	Thioredoxin
M.chit.v1a1.Mc1_scaffold18.g004130	Transcription elongation factor Eaf
M.chit.v1a1.Mc1_scaffold15.g003420	Ubiquitin conjugating enzyme
M.chit.v1a1.Mc1_scaffold1.g000780	Unknown	Mh265
M.chit.v1a1.Mc1_scaffold1.g001790	Unknown
M.chit.v1a1.Mc1_scaffold1.g006580	Unknown
M.chit.v1a1.Mc1_scaffold10.g000360	Unknown
M.chit.v1a1.Mc1_scaffold11.g002100	Unknown
M.chit.v1a1.Mc1_scaffold11.g003910	Unknown
M.chit.v1a1.Mc1_scaffold11.g005210	Unknown
M.chit.v1a1.Mc1_scaffold13.g004340	Unknown
M.chit.v1a1.Mc1_scaffold14.g005740	Unknown
M.chit.v1a1.Mc1_scaffold15.g000440	Unknown
M.chit.v1a1.Mc1_scaffold16.g002530	Unknown
M.chit.v1a1.Mc1_scaffold17.g000180	Unknown
M.chit.v1a1.Mc1_scaffold17.g000220	Unknown
M.chit.v1a1.Mc1_scaffold17.g001050	Unknown
M.chit.v1a1.Mc1_scaffold17.g005060	Unknown
M.chit.v1a1.Mc1_scaffold17.g005300	Unknown
M.chit.v1a1.Mc1_scaffold19.g000260	Unknown
M.chit.v1a1.Mc1_scaffold2.g000400	Unknown
M.chit.v1a1.Mc1_scaffold20.g000500	Unknown
M.chit.v1a1.Mc1_scaffold20.g001050	Unknown
M.chit.v1a1.Mc1_scaffold27.g000010	Unknown
M.chit.v1a1.Mc1_scaffold3.g001340	Unknown
M.chit.v1a1.Mc1_scaffold4.g000590	Unknown
M.chit.v1a1.Mc1_scaffold4.g001820	Unknown
M.chit.v1a1.Mc1_scaffold4.g003190	Unknown
M.chit.v1a1.Mc1_scaffold5.g006160	Unknown
M.chit.v1a1.Mc1_scaffold6.g002260	Unknown
M.chit.v1a1.Mc1_scaffold6.g004730	Unknown
M.chit.v1a1.Mc1_scaffold7.g004450	Unknown
M.chit.v1a1.Mc1_scaffold14.g000410	Unknown
M.chit.v1a1.Mc1_scaffold14.g005370	Unknown
M.chit.v1a1.Mc1_scaffold15.g000880	Unknown
M.chit.v1a1.Mc1_scaffold15.g003960	Unknown
M.chit.v1a1.Mc1_scaffold16.g000540	Unknown
M.chit.v1a1.Mc1_scaffold16.g001650	Unknown
M.chit.v1a1.Mc1_scaffold16.g003700	Unknown
M.chit.v1a1.Mc1_scaffold19.g000680	Unknown
M.chit.v1a1.Mc1_scaffold2.g002710	Unknown
M.chit.v1a1.Mc1_scaffold4.g000540	Unknown
M.chit.v1a1.Mc1_scaffold14.g006220	Zinc finger protein 830-like

### Sheet: Supp. Table 6
Transcripts for which no domain was predicted using Interpro and NCBI Conserved Domain Database.
Gene_id	Domains	Similarities
M.chit.v1a1.Mc1_scaffold17.g001050	Unknown	-
M.chit.v1a1.Mc1_scaffold4.g003190	Unknown	-
M.chit.v1a1.Mc1_scaffold11.g005210	Unknown	-
M.chit.v1a1.Mc1_scaffold1.g006580	Unknown	-
M.chit.v1a1.Mc1_scaffold14.g000410.t2	Unknown	-
M.chit.v1a1.Mc1_scaffold15.g000880	Unknown	-
M.chit.v1a1.Mc1_scaffold19.g000680	Unknown	-
M.chit.v1a1.Mc1_scaffold17.g000220	Unknown	-
M.chit.v1a1.Mc1_scaffold15.g003960	Unknown	-
M.chit.v1a1.Mc1_scaffold20.g000500	Unknown	-
M.chit.v1a1.Mc1_scaffold19.g000260	Unknown	-
M.chit.v1a1.Mc1_scaffold17.g000180	Unknown	-
M.chit.v1a1.Mc1_scaffold7.g004450	Unknown	-
M.chit.v1a1.Mc1_scaffold6.g002260	Unknown	M. enterolobii
M.chit.v1a1.Mc1_scaffold4.g000540	Unknown	M. enterolobii
M.chit.v1a1.Mc1_scaffold11.g003910	Unknown	M. enterolobii
M.chit.v1a1.Mc1_scaffold1.g001790	Unknown	M. enterolobii
M.chit.v1a1.Mc1_scaffold14.g005740.t1	Unknown	M. enterolobii
M.chit.v1a1.Mc1_scaffold16.g003700.t1	Unknown	M. enterolobii
M.chit.v1a1.Mc1_scaffold11.g002100	Unknown	M. enterolobii, M. graminicola
M.chit.v1a1.Mc1_scaffold13.g004340	Unknown	M. enterolobii, M. graminicola
M.chit.v1a1.Mc1_scaffold1.g000780	Unknown	M. enterolobii, M. hapla
M.chit.v1a1.Mc1_scaffold17.g005060	Unknown	M. graminicola
M.chit.v1a1.Mc1_scaffold5.g006160	Unknown	M. graminicola
M.chit.v1a1.Mc1_scaffold2.g000400	Unknown	M. graminicola
M.chit.v1a1.Mc1_scaffold6.g004730	Unknown	M. graminicola
M.chit.v1a1.Mc1_scaffold16.g000540	Unknown	M. graminicola
M.chit.v1a1.Mc1_scaffold27.g000010	Unknown	M. graminicola
M.chit.v1a1.Mc1_scaffold15.g000440	Unknown	M. graminicola
M.chit.v1a1.Mc1_scaffold4.g001820	Unknown	M. graminicola
M.chit.v1a1.Mc1_scaffold2.g002710.t1	Unknown	M. graminicola
M.chit.v1a1.Mc1_scaffold4.g000590	Unknown	M. graminicola, M. enterolobii
M.chit.v1a1.Mc1_scaffold16.g002530.t1	Unknown	M. graminicola, M. enterolobii
M.chit.v1a1.Mc1_scaffold16.g001650	Unknown	M. graminicola, M. enterolobii
M.chit.v1a1.Mc1_scaffold3.g001340	Unknown	M. graminicola, M. enterolobii
M.chit.v1a1.Mc1_scaffold14.g005370.t2	Unknown	M. graminicola, M. enterolobii
M.chit.v1a1.Mc1_scaffold17.g005300	Unknown	M. graminicola, M. enterolobii
M.chit.v1a1.Mc1_scaffold10.g000360	Unknown	M. graminicola, M. enterolobii
M.chit.v1a1.Mc1_scaffold20.g001050	Unknown	MgGPP

### Sheet: Supp.Table7
Primers used in this paper
	Transcript	Sequence	Reference
	Mc11154_GW_F	GGGGACAAGTTTGTACAAAAAAGCAGGCTTCATGATAAGAAAAATATG	This paper
	Mc11154_GW_R	GGGGACCACTTTGTACAAGAAAGCTGGGTCTTAACCGTTAATACAAT	This paper
	Mc4.g000590-qPCR-F	CCAGACGGCTCCCAACTTCAC	This paper
	Mc4.g000590-qPCR-R	GGAGAACAAAACCTCTTCCTCTTTC	This paper
	Mc15.g003960-qPCR-F	GAAAAATATGTCCTCATTTAGC	This paper
	Mc15.g003960-qPCR-R	CCGTTAATACAATTAGTACAAG	This paper
	Mc5.g006680 -qPCR-F	GTGGTGGTGGTGACCCTG	This paper
	Mc5.g006680-qPCR-R	GTGCTGCAGCTCCTTCTCC	This paper
	Mc1.g003100-qPCR-F	CTGGATGTGGAAGTACTGCAGG	This paper
	Mc1.g003100-qPCR-R	CTACTTCCAAATGCCGGTGCC	This paper
	Mc17.g005060-qPCR-F	CATTCTGAAGGGGGTGGAGG	This paper
	Mc17.g005060-qPCR-R	GGCACTCCATCAGTAGCGC	This paper
	Mc1.g000780-qPCR-F	CCCAAACCCAAAACTAGAG	Roze et al. 2007
	Mc1.g000780-qPCR-R	CCATAGTAACCGCCACC	Roze et al. 2007
	McITS2-qPCR-F	GGGGTCAAACCCTTTGGCACGTCTGG	Zhang and Gleason, 2021
	McITS2-qPCR-R	GCGGGTGATCTCGACTGAGTTCAGG	Zhang and Gleason, 2021
	AtActin-qPCR-F	ACTTTCATCAGCCGTTTTGA	Scialdone et al., 2013
	AtActin-qPCR-R	ACGATTGGTTGAATATCATCAG	Scialdone et al., 2013
